# Optogenetic Modeling of Wake-Like Transcriptional Progression in Human SH-SY5Y Neuronal Cells

**DOI:** 10.64898/2026.02.27.708551

**Authors:** Shintaro Yamazaki, William Gee, Utham K. Valekunja, Akhilesh B. Reddy

**Affiliations:** Department of Systems Pharmacology & Translational Therapeutics, Perelman School of Medicine, University of Pennsylvania, Philadelphia, PA 19104, USA; Institute for Translational Medicine and Therapeutics, Perelman School of Medicine, University of Pennsylvania, Philadelphia, PA 19104, USA; Chronobiology and Sleep Institute (CSI), Perelman School of Medicine, University of Pennsylvania, Philadelphia, PA 19104, USA; University of Cambridge Metabolic Research Laboratories, Wellcome Trust-MRC Institute of Metabolic Science, Addenbrooke’s Hospital, Cambridge CB2 0QQ, UK; National Institute of Animal Biotechnology (NIAB), Opp. Journalist Colony, Near Gowlidoddi, Extended Q City Road, Gachibowli, Hyderabad - 500 032, Telangana, India

**Author notes:** Equal contributions (Shintaro Yamazaki, William Gee).

## Abstract

Sleep deprivation induces extensive transcriptional remodeling in the brain, yet it remains unclear how much of this response arises directly from sustained neuronal excitation versus systemic and behavioral confounds. Here we establish a reductionist human neuronal cell model to isolate the cell-autonomous consequences of prolonged depolarization. Controlled optogenetic stimulation of human SH-SY5Y neuronal cells elicited scalable calcium influx and robust induction of canonical activity-dependent genes, enabling precise manipulation of excitation history independent of receptor-specific pleiotropy. Time-resolved RNA sequencing revealed that sustained excitation does not produce a uniform transcriptional shift. Instead, responses partitioned into a small set of reproducible temporal modules including early-, mid-, and late-peaking induction, sustained induction, biphasic responses, and suppression, each associated with distinct functional and regulatory signatures. At the systems level, pathway activities evolved through three sequential transcriptional states, each defined by a distinct mixture of these temporal gene modules within individual programs. State transitions were directional and asymmetric across stimulation and recovery, consistent with cumulative excitation-history–dependent reorganization rather than simple reversal after stimulus offset. Cross-dataset mapping with *in vivo* mouse sleep datasets showed selective concordance between defined temporal modules and independent sleep-deprivation signatures. Together, these findings show that sustained neuronal excitation alone is sufficient to generate staged, wake-like transcriptional progression, linking gene-level temporal structure to higher-order regulatory states shaped by excitation history.
