## Supplementary Table 1 for "Optogenetic Modeling of Wake-Like Transcriptional Progression in Human SH-SY5Y Neuronal Cells"

### Sheet: Gibson_Primers
Plasmid	Fragment	Forward Primer (5'→3')	Reverse Primer (5'→3')	Donor Plasmid (Addgene #)
CHALIP	ChR2 (C128T)	ACCGGTGCCACCATGGGTACCATGGACTATGGCGGCGCTTTG	CAATTTTCTGTTTGCTCACCATGGTGGCGGC	#20295
CHALIP	2A-eNpHR (N-term)	CATGGTGAGCAAACAGAAAATTGTGGCAC	CGACAGGCACCAGAATTGTGCTCACTGC	#22047
CHALIP	eNpHR2.0 (C-term)	CACAATTCTGGTGCCTGTCGTCAGCATTG	TAGGGGGGGGGGTTACACCACGTTGATGTCGATC	#26966
CHALIP	IRES-PuroR	CAACGTGGTGTAACCCCCCCCCCTAACGTTAC	TCGCGGCCGCTCAACATGTGAATTCTTAGGCACCGGGCTTGCG	#30205
CRIP	ChR2 (C128T)	ACCGGTGCCACCATGGGTACCATGGACTATGGCGGCGCTTTG	GATGAGAACCGCTCACCATGGTGGCGGC	#20295
CRIP	RCAMP1h	CATGGTGAGCGGTTCTCATCATCATCATCATC	TTAGGGGGGGGGGTTACTTCGCTGTCATCATTTG	#42874
CRIP	IRES-PuroR	AGCGAAGTAACCCCCCCCCCTAACGTTAC	TCGCGGCCGCTCAACATGTGAATTCTTAGGCACCGGGCTTGCG	#30205
Chronos-RIP	Chronos opsin	ACCGGTGCCACCATGGGTACGGAAACAGCCGCCACAAT	TAGCCATACCCGCCACTCCTCCCTCCTC	#62726
Chronos-RIP	RCAMP-IRES-PuroR	AGGAGTGGCGGGTATGGCTAGCATGACTG	TCGCGGCCGCTCAACATGTGAATTCTTAGGCACCGGGCTTGCG	CRIP
CoChR-RIP	CoChR opsin	ACCGGTGCCACCATGGGTACGCTGGGAAACGGCAGCGC	TAGCCATACCTGCTACTACCGGTGCCGCC	#59070
CoChR-RIP	RCAMP-IRES-PuroR	GGTAGTAGCAGGTATGGCTAGCATGACTG	TCGCGGCCGCTCAACATGTGAATTCTTAGGCACCGGGCTTGCG	CRIP

### Sheet: qPCR_Primers
Gene	Forward Primer (5'→3')	Reverse Primer (5'→3')	UPL Probe Number
ARC	CTCCCAGGGGAGAGTAGAAGTC	GAAGCACCGGGACATCAG	84
DUSP1	TGGGTACATCAAGTCCATCTG	GCAAAAAGAAACCGGATCAC	29
DUSP4	TGCATCCCAGTGGAAGATAA	GCAGTCCTTCACGGCATC	17
FOS	ACTACCACTCACCCGCAGAC	CCAGGTCCGTGCAGAAGT	67
GAPDH	AGCCACATCGCTCAGACAC	AATACGACCAAATCCGTTGACT	60
HOMER1A	TTTGGTTGCTCGCTCCAC	TAAGGCTGCGGGTTCAAA	22
NPAS4	GCACTCGTGCAAGCACAC	AGAGACGCTACGTTCCTTTCC	8
NR4A1	TCCTGGTGTAAGCTTTGGTAT	GGATCCCTGCCCTCTAACAG	49
NR4A3	TGCCTGTATTTATTGCAAGAC	GTCACTGTGAACACCCCATTTA	17
P4HA1	AAGATCTAACAGGACTAGATGTTTCCA	TCCTCCAACTCCATAATTTGC	6
XBP1	GGAGTTAAGACAGCGCTTGG	CACTGGCCTCACTTCATTCC	37
